# The cell cycle state defines TACC3 as a regulator gene in glioblastoma

**DOI:** 10.1101/2020.10.20.346643

**Authors:** Holly Briggs, Euan S. Polson, Bronwyn K. Irving, Alexandre Zougman, Ryan K. Mathew, Deena M.A. Gendoo, Heiko Wurdak

## Abstract

Overexpression and mitosis-promoting roles of Transforming acidic coiled-coil containing protein 3 (TACC3) are well-established in many cancers, including glioblastoma (GBM). However, the effector gene networks downstream of TACC3 remain poorly defined, partly due to an incomplete understanding of TACC3 cell lineage specificity and its dynamic role during the cell cycle. Here, we use a patient-derived GBM model to report that TACC3 predominantly resides in the GBM cell cytoplasm, while engaging in gene regulation temporally as defined by the cell cycle state. TACC3 loss-of-function, cell cycle stage-specific transcriptomics, and unsupervised self-organizing feature maps revealed pathways (including Hedgehog signalling) and individual genes (including HOTAIR) that exhibited anticorrelated expression phenotypes across interphase and mitosis. Furthermore, this approach identified a set of 22 TACC3-dependent transcripts in publicly-available clinical databases that predicted poor overall and progression-free survival in 162 GBM and 514 low-grade glioma patient samples. These findings uncover TACC3-dependent genes as a function of TACC3 cell cycle oscillation, which is important for TACC3-targeting strategies, and for predicting poor outcomes in brain cancer patients.
