## Supplementary file 3 for "The cell cycle state defines TACC3 as a regulator gene in glioblastoma"

	eG1	eG1	G1	G1	S	S	G2/M	G2/M
PATHWAYS	Kd1	Kd2	Kd1	Kd2	Kd1	Kd2	Kd1	Kd2	SOM NODE	PATHWAYS
KEGG_GLYCOLYSIS_GLUCONEOGENESIS	116.8603791	-117.461077	-30.67979511	36.36873784	-33.52951587	-19.49649359	203.8172288	245.2639738	14	KEGG_GLYCOLYSIS_GLUCONEOGENESIS
KEGG_FATTY_ACID_METABOLISM	432.9301721	194.5130846	320.7876849	186.2020263	223.8236855	147.0040807	344.3756558	457.5325759	12	KEGG_FATTY_ACID_METABOLISM
KEGG_STEROID_HORMONE_BIOSYNTHESIS	777.2983135	591.8127007	446.3141849	691.4928489	666.9107077	589.0899529	133.347983	154.3153501	16	KEGG_STEROID_HORMONE_BIOSYNTHESIS
KEGG_OXIDATIVE_PHOSPHORYLATION	3.590875942	66.87220322	30.16093444	-30.32919729	-81.31762372	131.3311155	80.8106583	166.9307374	14	KEGG_OXIDATIVE_PHOSPHORYLATION
KEGG_PURINE_METABOLISM	43.83563811	172.4212132	-196.5813138	-253.4975719	-240.4628451	-355.7987607	-29.96469826	56.95206427	10	KEGG_PURINE_METABOLISM
KEGG_PYRIMIDINE_METABOLISM	-171.3493212	79.51852688	-386.3541636	-470.8187058	-212.1094776	-386.1545283	-87.64984317	145.6904001	10	KEGG_PYRIMIDINE_METABOLISM
KEGG_LYSINE_DEGRADATION	237.3857957	370.170412	331.6033742	211.039712	88.57058037	380.2514987	204.800257	80.77005893	7	KEGG_LYSINE_DEGRADATION
KEGG_ARGININE_AND_PROLINE_METABOLISM	308.4440766	307.4657526	236.37039	243.681447	-92.72076039	58.84731446	428.1657579	552.6798081	19	KEGG_ARGININE_AND_PROLINE_METABOLISM
KEGG_TRYPTOPHAN_METABOLISM	460.9638235	278.2447754	-114.3411667	-57.33170827	365.7132927	89.51698556	56.6556411	55.72326168	13	KEGG_TRYPTOPHAN_METABOLISM
KEGG_N_GLYCAN_BIOSYNTHESIS	541.7976231	489.5107625	174.8134578	89.57727626	-347.2146955	-132.3038489	358.1378491	192.0947408	20	KEGG_N_GLYCAN_BIOSYNTHESIS
KEGG_AMINO_SUGAR_AND_NUCLEOTIDE_SUGAR_METABOLISM	413.0140918	418.1691096	190.3908223	294.1823226	-166.9547098	21.81012584	621.3208974	464.240751	19	KEGG_AMINO_SUGAR_AND_NUCLEOTIDE_SUGAR_METABOLISM
KEGG_GLYCEROLIPID_METABOLISM	461.6834998	283.0772525	346.5363083	245.551834	-158.2291573	-107.2588851	505.5522762	638.9112621	19	KEGG_GLYCEROLIPID_METABOLISM
KEGG_GLYCEROPHOSPHOLIPID_METABOLISM	190.5789503	98.33369935	121.3346009	122.8590387	-180.0192317	-291.7045529	273.1572802	382.4357721	19	KEGG_GLYCEROPHOSPHOLIPID_METABOLISM
KEGG_ARACHIDONIC_ACID_METABOLISM	428.0715919	356.5057719	-43.87887864	80.37165475	-135.5371616	186.065588	410.3446052	285.1810689	20	KEGG_ARACHIDONIC_ACID_METABOLISM
KEGG_RETINOL_METABOLISM	91.36540593	53.2547087	21.17560658	-61.16591124	88.50768537	320.4766394	33.37082979	149.873489	8	KEGG_RETINOL_METABOLISM
KEGG_AMINOACYL_TRNA_BIOSYNTHESIS	218.9641021	74.16910091	-185.893092	-86.63836508	117.1236867	-0.415863975	274.9180838	208.5677434	15	KEGG_AMINOACYL_TRNA_BIOSYNTHESIS
KEGG_METABOLISM_OF_XENOBIOTICS_BY_CYTOCHROME_P450	545.3036018	385.494433	375.3186264	558.1377617	303.204843	544.6625766	154.0601223	385.5352369	17	KEGG_METABOLISM_OF_XENOBIOTICS_BY_CYTOCHROME_P450
KEGG_DRUG_METABOLISM_CYTOCHROME_P450	196.5636055	-144.2413737	37.6430514	103.3273404	-97.30318935	128.3555194	97.77832716	240.3674341	14	KEGG_DRUG_METABOLISM_CYTOCHROME_P450
KEGG_RIBOSOME	-125.5707605	-36.92817621	360.5917971	216.2903466	433.9028592	211.1687724	-75.71718047	-260.9091676	1	KEGG_RIBOSOME
KEGG_SPLICEOSOME	5.451286349	111.4487575	-68.27624697	113.1427802	-151.1472957	9.417147779	94.75128777	208.5117415	14	KEGG_SPLICEOSOME
KEGG_PPAR_SIGNALING_PATHWAY	359.6518432	97.54281308	285.3041313	239.6649828	191.2088992	63.58972948	357.2602614	226.1479099	7	KEGG_PPAR_SIGNALING_PATHWAY
KEGG_MAPK_SIGNALING_PATHWAY	275.3454345	271.1484011	25.90835288	272.5568566	153.296817	172.4923761	112.9951297	151.1096042	7	KEGG_MAPK_SIGNALING_PATHWAY
KEGG_ERBB_SIGNALING_PATHWAY	221.5044682	291.9499485	-10.83029723	210.7709987	247.0234728	338.1207861	146.5371955	186.6218253	7	KEGG_ERBB_SIGNALING_PATHWAY
KEGG_CALCIUM_SIGNALING_PATHWAY	-90.71164765	-164.9309811	21.14036461	-69.18062266	33.86453194	-155.6441033	157.5934362	137.9798834	14	KEGG_CALCIUM_SIGNALING_PATHWAY
KEGG_CYTOKINE_CYTOKINE_RECEPTOR_INTERACTION	444.6863687	396.5018141	378.1565511	319.7674014	357.3092132	306.0487972	295.5078361	213.5535195	17	KEGG_CYTOKINE_CYTOKINE_RECEPTOR_INTERACTION
KEGG_CHEMOKINE_SIGNALING_PATHWAY	325.2797139	235.0702187	244.6516533	248.8024202	339.2097995	352.1486293	343.5289258	248.3273609	12	KEGG_CHEMOKINE_SIGNALING_PATHWAY
KEGG_PHOSPHATIDYLINOSITOL_SIGNALING_SYSTEM	221.6919552	168.6222577	-58.26434468	160.4862853	-185.4612021	-84.82745444	-30.0587144	236.3037695	20	KEGG_PHOSPHATIDYLINOSITOL_SIGNALING_SYSTEM
KEGG_NEUROACTIVE_LIGAND_RECEPTOR_INTERACTION	282.4639446	28.83036276	303.9453028	274.2840608	381.2465113	241.1667373	393.4852002	233.5104699	12	KEGG_NEUROACTIVE_LIGAND_RECEPTOR_INTERACTION
KEGG_CELL_CYCLE	-389.5711928	-258.6599698	-92.60239207	-76.25571862	-82.00373916	3.751257175	313.7782011	446.9840486	9	KEGG_CELL_CYCLE
KEGG_OOCYTE_MEIOSIS	-477.2229957	-290.9227424	-138.536631	-2.422729486	47.71897681	165.2122112	-78.93708995	-35.93756862	3	KEGG_OOCYTE_MEIOSIS
KEGG_P53_SIGNALING_PATHWAY	-394.7095925	-411.7152315	-374.030329	-322.4219172	-321.7679906	-243.6354327	-187.8467937	269.6325171	10	KEGG_P53_SIGNALING_PATHWAY
KEGG_UBIQUITIN_MEDIATED_PROTEOLYSIS	-211.8848596	23.27283926	411.8230864	554.3885634	433.007605	464.1348358	-175.678367	225.8595295	6	KEGG_UBIQUITIN_MEDIATED_PROTEOLYSIS
KEGG_LYSOSOME	558.534728	617.3826207	581.051648	503.22804	328.8271459	518.8347996	504.0747022	518.7426932	11	KEGG_LYSOSOME
KEGG_ENDOCYTOSIS	116.888835	50.95859452	382.1974583	366.0722225	298.3087196	160.0126787	133.4273709	-45.57287619	2	KEGG_ENDOCYTOSIS
KEGG_PEROXISOME	217.6429435	147.8494977	310.7170884	297.9623059	639.5215758	417.1043897	406.9908169	444.0783094	12	KEGG_PEROXISOME
KEGG_MTOR_SIGNALING_PATHWAY	-54.84108284	-293.2527949	487.088917	463.5107638	419.8387335	316.8042405	114.0722758	247.1106019	6	KEGG_MTOR_SIGNALING_PATHWAY
KEGG_APOPTOSIS	205.6367978	262.8211798	102.1814531	172.5549891	-86.57012151	91.8784266	164.294518	285.5507279	20	KEGG_APOPTOSIS
KEGG_CARDIAC_MUSCLE_CONTRACTION	226.0945662	160.5645795	281.5465802	248.8376245	412.1248193	404.4521447	289.0710437	268.3960955	12	KEGG_CARDIAC_MUSCLE_CONTRACTION
KEGG_VASCULAR_SMOOTH_MUSCLE_CONTRACTION	248.2833925	278.3761229	15.69805565	174.4963381	-26.27156901	37.06098132	172.9826289	92.60534314	20	KEGG_VASCULAR_SMOOTH_MUSCLE_CONTRACTION
KEGG_WNT_SIGNALING_PATHWAY	346.656482	252.7946782	425.4282484	515.9761272	419.5510865	367.1185546	98.21945009	-3.176291258	17	KEGG_WNT_SIGNALING_PATHWAY
KEGG_HEDGEHOG_SIGNALING_PATHWAY	561.2856975	360.7370626	535.2924195	384.6916822	462.5950883	625.396798	-108.4537044	-346.3920446	16	KEGG_HEDGEHOG_SIGNALING_PATHWAY
KEGG_TGF_BETA_SIGNALING_PATHWAY	536.0790385	535.310374	562.6924529	357.314593	409.7135162	386.5295087	387.8701566	419.0480882	11	KEGG_TGF_BETA_SIGNALING_PATHWAY
KEGG_AXON_GUIDANCE	209.9893919	188.3421494	271.7232014	383.973844	170.6782607	125.1854349	150.3724779	196.4632669	7	KEGG_AXON_GUIDANCE
KEGG_VEGF_SIGNALING_PATHWAY	423.6734527	170.5861476	110.1603945	229.4427254	310.9320227	262.9032629	124.1113277	242.8908079	7	KEGG_VEGF_SIGNALING_PATHWAY
KEGG_FOCAL_ADHESION	285.6547017	250.8058988	233.6690571	360.1390252	304.1296119	425.7073829	18.38070091	69.27719	17	KEGG_FOCAL_ADHESION
KEGG_ECM_RECEPTOR_INTERACTION	359.5722486	321.1375668	411.7966435	367.7420822	358.2075109	450.2175422	-47.44649452	-22.87216126	17	KEGG_ECM_RECEPTOR_INTERACTION
KEGG_CELL_ADHESION_MOLECULES_CAMS	159.5596132	350.3946382	571.8694927	444.6119827	387.9481686	518.3354574	184.8955195	193.0202813	17	KEGG_CELL_ADHESION_MOLECULES_CAMS
KEGG_ADHERENS_JUNCTION	539.6432566	267.42809	853.3700902	863.8628502	445.5792873	603.213133	-136.2527976	-92.12007141	16	KEGG_ADHERENS_JUNCTION
KEGG_TIGHT_JUNCTION	284.7169295	390.0135515	402.9090085	656.3481899	277.2237657	438.8151375	241.7080715	224.33785	17	KEGG_TIGHT_JUNCTION
KEGG_GAP_JUNCTION	264.9367142	392.3334652	-369.2199442	-126.2785348	-52.65716874	72.24010452	98.62119187	182.9912399	13	KEGG_GAP_JUNCTION
KEGG_COMPLEMENT_AND_COAGULATION_CASCADES	187.2174852	285.4289733	272.3405058	206.8197465	117.4149885	133.9616162	326.0400398	521.9223739	18	KEGG_COMPLEMENT_AND_COAGULATION_CASCADES
KEGG_ANTIGEN_PROCESSING_AND_PRESENTATION	948.3082696	902.2603689	763.7021733	775.8817774	382.5605081	621.0916523	990.0519454	674.3294938	11	KEGG_ANTIGEN_PROCESSING_AND_PRESENTATION
KEGG_TOLL_LIKE_RECEPTOR_SIGNALING_PATHWAY	340.3237104	184.3189834	350.6677417	476.7207266	376.3745744	419.2602217	91.29242787	167.1375136	17	KEGG_TOLL_LIKE_RECEPTOR_SIGNALING_PATHWAY
KEGG_NOD_LIKE_RECEPTOR_SIGNALING_PATHWAY	672.3589868	737.1868306	475.3093413	657.3759612	500.1012079	650.4604936	531.3606601	524.5091827	11	KEGG_NOD_LIKE_RECEPTOR_SIGNALING_PATHWAY
KEGG_CYTOSOLIC_DNA_SENSING_PATHWAY	145.5276222	488.3132258	-102.0920762	-75.17278896	173.7762014	556.8731284	-1.171802622	190.6099203	13	KEGG_CYTOSOLIC_DNA_SENSING_PATHWAY
KEGG_JAK_STAT_SIGNALING_PATHWAY	206.1869007	279.2341607	452.0866613	543.3287409	18.50616424	162.5260674	338.6353267	252.8842325	18	KEGG_JAK_STAT_SIGNALING_PATHWAY
KEGG_HEMATOPOIETIC_CELL_LINEAGE	457.3373572	325.2867804	415.8706139	383.9976005	288.0638441	256.1997298	183.2077416	82.22173017	17	KEGG_HEMATOPOIETIC_CELL_LINEAGE
KEGG_NATURAL_KILLER_CELL_MEDIATED_CYTOTOXICITY	114.8370692	158.1697907	-56.32763484	-17.29228042	157.3528423	65.19707426	272.5608222	190.4974275	15	KEGG_NATURAL_KILLER_CELL_MEDIATED_CYTOTOXICITY
KEGG_T_CELL_RECEPTOR_SIGNALING_PATHWAY	32.29338714	13.63511773	413.8609436	544.9799918	221.6951114	315.0447651	260.134389	391.8043683	6	KEGG_T_CELL_RECEPTOR_SIGNALING_PATHWAY
KEGG_B_CELL_RECEPTOR_SIGNALING_PATHWAY	235.137416	285.2851741	337.0938279	458.8621825	352.8884384	428.0601435	391.1788775	421.3144094	12	KEGG_B_CELL_RECEPTOR_SIGNALING_PATHWAY
KEGG_FC_EPSILON_RI_SIGNALING_PATHWAY	463.8120354	300.7850597	216.2798585	427.3512111	138.7042674	253.747159	142.1127487	215.6394248	7	KEGG_FC_EPSILON_RI_SIGNALING_PATHWAY
KEGG_FC_GAMMA_R_MEDIATED_PHAGOCYTOSIS	176.0380851	73.38612726	204.0886758	361.7783606	301.4077346	338.9425165	11.77681928	195.4823545	6	KEGG_FC_GAMMA_R_MEDIATED_PHAGOCYTOSIS
KEGG_LEUKOCYTE_TRANSENDOTHELIAL_MIGRATION	219.3010593	204.9054575	499.2028706	622.8079315	624.8873192	763.7812279	120.7873977	86.55097877	16	KEGG_LEUKOCYTE_TRANSENDOTHELIAL_MIGRATION
KEGG_LONG_TERM_POTENTIATION	-451.9822966	-402.1729478	-523.1220225	-204.3102119	-18.99283826	-282.3659257	-510.4224102	-538.273938	4	KEGG_LONG_TERM_POTENTIATION
KEGG_NEUROTROPHIN_SIGNALING_PATHWAY	274.7939764	184.4917497	231.5388937	383.6328357	126.1744196	312.6542979	150.5637575	108.0647494	7	KEGG_NEUROTROPHIN_SIGNALING_PATHWAY
KEGG_LONG_TERM_DEPRESSION	121.7461746	130.3287519	131.403468	143.161331	244.823426	-100.6431233	31.79585859	-37.75081828	2	KEGG_LONG_TERM_DEPRESSION
KEGG_OLFACTORY_TRANSDUCTION	350.155874	187.8867668	133.0747889	138.9704729	213.9986779	137.1081706	323.0707353	197.0054243	7	KEGG_OLFACTORY_TRANSDUCTION
KEGG_REGULATION_OF_ACTIN_CYTOSKELETON	33.02872223	91.15133097	176.3211086	247.2971285	156.2564115	194.8816935	129.9969907	8.752376785	2	KEGG_REGULATION_OF_ACTIN_CYTOSKELETON
KEGG_INSULIN_SIGNALING_PATHWAY	59.69369013	158.3623622	432.4953662	522.6431627	165.4895416	359.9686156	116.109731	45.90894867	6	KEGG_INSULIN_SIGNALING_PATHWAY
KEGG_GNRH_SIGNALING_PATHWAY	340.9787506	353.5530347	-50.92147424	337.0122836	-45.18711163	13.86226292	52.91460958	70.85780536	20	KEGG_GNRH_SIGNALING_PATHWAY
KEGG_PROGESTERONE_MEDIATED_OOCYTE_MATURATION	-233.4402579	-230.715762	-182.1243449	-72.30850445	-13.90769483	128.1970888	360.4440184	414.1071966	9	KEGG_PROGESTERONE_MEDIATED_OOCYTE_MATURATION
KEGG_MELANOGENESIS	412.4661477	313.1137624	368.5555532	542.6812595	549.8762602	617.4703481	-36.07505168	2.946056795	16	KEGG_MELANOGENESIS
KEGG_ADIPOCYTOKINE_SIGNALING_PATHWAY	-48.84904661	73.44684396	235.7376162	204.0239103	146.9992002	57.51502142	375.1634099	472.8295198	18	KEGG_ADIPOCYTOKINE_SIGNALING_PATHWAY
KEGG_ALDOSTERONE_REGULATED_SODIUM_REABSORPTION	450.4097769	355.8510747	665.6668202	623.4100585	765.7442322	839.199215	73.63728396	141.9474037	16	KEGG_ALDOSTERONE_REGULATED_SODIUM_REABSORPTION
KEGG_ALZHEIMERS_DISEASE	-119.9155544	-29.68480259	140.2785136	86.00267792	-12.44152071	-40.71758998	72.77216438	51.69282645	14	KEGG_ALZHEIMERS_DISEASE
KEGG_PARKINSONS_DISEASE	-0.970926367	42.41839188	211.3665268	120.8502876	172.1678085	220.0552978	204.5693147	324.5056816	8	KEGG_PARKINSONS_DISEASE
KEGG_AMYOTROPHIC_LATERAL_SCLEROSIS_ALS	-164.9380489	-10.65080338	-223.5876915	265.6732693	-566.2124198	-535.8079345	58.77049152	173.1222981	10	KEGG_AMYOTROPHIC_LATERAL_SCLEROSIS_ALS
KEGG_HUNTINGTONS_DISEASE	185.3160952	207.792058	228.8407857	102.000718	262.8570481	251.6299977	337.3673454	457.9851147	12	KEGG_HUNTINGTONS_DISEASE
KEGG_VIBRIO_CHOLERAE_INFECTION	549.8521423	605.3722686	-256.0120784	-50.12466086	-92.40415353	344.0115059	-81.59178423	161.9477453	13	KEGG_VIBRIO_CHOLERAE_INFECTION
KEGG_EPITHELIAL_CELL_SIGNALING_IN_HELICOBACTER_PYLORI_INFECTION	361.3538065	317.6128661	-5.722623542	67.98717396	152.3938216	265.4462694	58.7581246	231.833091	13	KEGG_EPITHELIAL_CELL_SIGNALING_IN_HELICOBACTER_PYLORI_INFECTION
KEGG_PATHOGENIC_ESCHERICHIA_COLI_INFECTION	-419.7829438	-673.281339	156.8334248	311.6394344	-90.07067492	-3.463137465	82.68762864	191.0443006	3	KEGG_PATHOGENIC_ESCHERICHIA_COLI_INFECTION
KEGG_LEISHMANIA_INFECTION	137.4934936	293.2002099	625.2527822	740.3819637	249.8771429	450.6980279	55.24172862	324.7810398	17	KEGG_LEISHMANIA_INFECTION
KEGG_PATHWAYS_IN_CANCER	171.888396	172.1445441	207.9192962	273.7570235	107.2493207	116.5446432	89.95903319	204.7713459	7	KEGG_PATHWAYS_IN_CANCER
KEGG_COLORECTAL_CANCER	211.8176727	-26.8642243	51.4002322	203.2171136	-154.1169151	-81.85468673	487.7649709	842.2085591	19	KEGG_COLORECTAL_CANCER
KEGG_RENAL_CELL_CARCINOMA	32.30325247	-105.935636	308.9246986	359.2079612	292.560475	312.5954437	-3.624267541	298.5828684	6	KEGG_RENAL_CELL_CARCINOMA
KEGG_PANCREATIC_CANCER	290.7372488	8.602516311	541.3710427	606.2408009	-15.22878183	60.44576909	544.3304514	592.2179447	18	KEGG_PANCREATIC_CANCER
KEGG_GLIOMA	79.5367864	137.1000994	-165.5220326	43.51433674	-64.54773425	31.01585945	160.8921005	350.9251131	15	KEGG_GLIOMA
KEGG_PROSTATE_CANCER	27.18850988	127.0208874	387.0359597	619.6257955	227.6864914	477.3814919	160.407983	453.3414024	6	KEGG_PROSTATE_CANCER
KEGG_BASAL_CELL_CARCINOMA	443.3462279	202.1975232	568.562298	662.5481354	511.1703069	688.5127228	5.540564156	-110.1066424	16	KEGG_BASAL_CELL_CARCINOMA
KEGG_MELANOMA	-99.85575758	-76.12727801	-288.1839833	-251.3457472	-101.8591754	-195.5031473	-243.672238	3.150395668	10	KEGG_MELANOMA
KEGG_CHRONIC_MYELOID_LEUKEMIA	185.2026362	386.9246798	332.716532	432.636373	56.48225392	193.7266858	483.7689274	598.5181347	18	KEGG_CHRONIC_MYELOID_LEUKEMIA
KEGG_ACUTE_MYELOID_LEUKEMIA	383.8315432	255.5038564	337.4377381	395.7814972	115.593696	264.4079523	266.6847683	285.1670318	7	KEGG_ACUTE_MYELOID_LEUKEMIA
KEGG_SMALL_CELL_LUNG_CANCER	148.4461525	209.1502348	215.2437605	395.0335419	128.2306374	295.0971383	325.806735	554.3777933	18	KEGG_SMALL_CELL_LUNG_CANCER
KEGG_NON_SMALL_CELL_LUNG_CANCER	178.9659744	142.3740121	109.2079092	294.0909407	248.4893897	428.5205659	452.1389358	606.2507395	12	KEGG_NON_SMALL_CELL_LUNG_CANCER
KEGG_SYSTEMIC_LUPUS_ERYTHEMATOSUS	294.7448208	370.1091766	340.7961156	32.23821608	168.260286	264.5707089	74.83818231	176.6803966	7	KEGG_SYSTEMIC_LUPUS_ERYTHEMATOSUS
KEGG_HYPERTROPHIC_CARDIOMYOPATHY_HCM	41.36488713	52.75792016	348.9809195	373.3510305	365.6763925	261.8341478	188.1129305	318.764772	6	KEGG_HYPERTROPHIC_CARDIOMYOPATHY_HCM
KEGG_ARRHYTHMOGENIC_RIGHT_VENTRICULAR_CARDIOMYOPATHY_ARVC	65.7787026	-16.96597623	492.1883672	416.8150887	460.3937532	455.3176642	218.0594685	247.8434108	6	KEGG_ARRHYTHMOGENIC_RIGHT_VENTRICULAR_CARDIOMYOPATHY_ARVC
KEGG_DILATED_CARDIOMYOPATHY	121.8491514	154.3662675	291.6045314	297.523974	215.4700328	212.413433	259.3258246	341.280932	12	KEGG_DILATED_CARDIOMYOPATHY
AMUNDSON_GAMMA_RADIATION_RESPONSE	-751.0198984	-867.9100159	-1221.808991	-935.0314972	-276.9484869	53.52719768	305.5257997	422.1855391	5	AMUNDSON_GAMMA_RADIATION_RESPONSE
BENPORATH_CYCLING_GENES	-6.851285278	79.98563579	67.86510376	78.67541706	142.0987392	229.4711288	265.3403636	373.5216303	8	BENPORATH_CYCLING_GENES
BLUM_RESPONSE_TO_SALIRASIB_DN	-464.7563795	-440.0129129	-385.1006606	-202.7517788	-70.48845753	-12.98508415	-6.352610642	96.18542016	9	BLUM_RESPONSE_TO_SALIRASIB_DN
KINSEY_TARGETS_OF_EWSR1_FLII_FUSION_UP	-188.1152945	-105.6920758	19.07839182	68.52467832	211.4048887	110.8752595	52.38414612	187.592978	3	KINSEY_TARGETS_OF_EWSR1_FLII_FUSION_UP
KRIEG_HYPOXIA_NOT_VIA_KDM3A	87.66447434	149.8959826	210.6794284	212.3384744	197.8449175	244.4528316	226.2397396	222.2852459	7	KRIEG_HYPOXIA_NOT_VIA_KDM3A
LASTOWSKA_NEUROBLASTOMA_COPY_NUMBER_DN	-102.7432485	-6.951601649	234.8167954	219.4525985	238.3672427	270.7228727	-71.33623632	34.75705088	1	LASTOWSKA_NEUROBLASTOMA_COPY_NUMBER_DN
LIAO_METASTASIS	251.2020199	305.1016144	183.8042448	189.6517026	147.4758854	184.3552093	282.3743235	237.1492387	7	LIAO_METASTASIS
LINDGREN_BLADDER_CANCER_CLUSTER_1_DN	121.2190316	236.4594362	-74.42334053	-200.4021131	103.2229296	112.4916563	414.1792083	386.6446898	15	LINDGREN_BLADDER_CANCER_CLUSTER_1_DN
LINDGREN_BLADDER_CANCER_CLUSTER_3_UP	-0.854374093	143.4658231	-149.1553335	-162.0309218	-1.47969341	3.140392266	476.8974762	553.6384021	15	LINDGREN_BLADDER_CANCER_CLUSTER_3_UP
BOYAULT_LIVER_CANCER_SUBCLASS_G3_UP	-273.5308987	-239.079325	-16.99090832	60.32396219	106.8267169	98.46471737	-107.6256389	25.92277818	3	BOYAULT_LIVER_CANCER_SUBCLASS_G3_UP
MITSIADES_RESPONSE_TO_APLIDIN_DN	-94.64193946	-12.06302746	159.165772	294.7538184	402.0723702	367.5165664	252.9788342	274.8063271	6	MITSIADES_RESPONSE_TO_APLIDIN_DN
NUYTTEN_EZH2_TARGETS_DN	-95.1663601	31.8512972	37.55602767	106.8527189	185.3729064	183.039786	140.2344722	224.5421835	8	NUYTTEN_EZH2_TARGETS_DN
ODONNELL_TFRC_TARGETS_DN	-207.0548687	-285.4520803	-372.4416978	-271.0537423	187.7501893	119.1237331	282.5339431	255.9560348	9	ODONNELL_TFRC_TARGETS_DN
OXFORD_RALA_OR_RALB_TARGETS_UP	-478.7071151	-147.1765631	-979.5769422	-599.9290356	-662.3084299	-366.0656288	356.6056065	332.3586229	5	OXFORD_RALA_OR_RALB_TARGETS_UP
PATIL_LIVER_CANCER	-8.146741566	109.1697894	64.09369761	93.43704597	153.8250279	243.5525735	219.7936036	245.6131627	8	PATIL_LIVER_CANCER
ROSTY_CERVICAL_CANCER_PROLIFERATION_CLUSTER	-584.6942135	-508.4271682	-1053.166936	-812.716509	-59.78511711	35.0118059	260.6610344	391.5289993	5	ROSTY_CERVICAL_CANCER_PROLIFERATION_CLUSTER
SARRIO_EPITHELIAL_MESENCHYMAL_TRANSITION_UP	-461.0332675	-391.989747	-521.7880708	-529.2910208	-196.9426271	-310.5724732	21.43712114	157.4602803	10	SARRIO_EPITHELIAL_MESENCHYMAL_TRANSITION_UP
SHEDDEN_LUNG_CANCER_POOR_SURVIVAL_A6	-367.9055139	-173.3433732	-209.9670004	-133.6525111	56.3150107	73.19819874	80.82691487	151.5931118	3	SHEDDEN_LUNG_CANCER_POOR_SURVIVAL_A6
CHANG_CYCLING_GENES	-93.48726165	-14.60730516	-442.920636	-283.2775684	245.6501385	270.9506618	241.705981	561.6186577	9	CHANG_CYCLING_GENES
SOTIRIOU_BREAST_CANCER_GRADE_1_VS_3_UP	-218.6445957	-208.4161314	-593.3952884	-449.0077628	-116.8360341	-24.91073854	344.377081	444.5360058	9	SOTIRIOU_BREAST_CANCER_GRADE_1_VS_3_UP
SPIELMAN_LYMPHOBLAST_EUROPEAN_VS_ASIAN_UP	-43.30532044	52.17836418	-180.8143107	-64.11557192	-152.7807323	-62.19898112	92.04970803	82.26628675	14	SPIELMAN_LYMPHOBLAST_EUROPEAN_VS_ASIAN_UP
TURASHVILI_BREAST_LOBULAR_CARCINOMA_VS_LOBULAR_NORMAL_DN	71.91590033	211.0903208	302.5574265	455.7103328	281.9611644	477.0360608	391.485448	445.0855144	12	TURASHVILI_BREAST_LOBULAR_CARCINOMA_VS_LOBULAR_NORMAL_DN
WHITFIELD_CELL_CYCLE_G2_M	21.82745899	178.9160674	-104.0000036	48.83200801	94.9753033	322.1972002	228.6354606	291.7495245	8	WHITFIELD_CELL_CYCLE_G2_M
ZWANG_TRANSIENTLY_UP_BY_1ST_EGF_PULSE_ONLY	228.4969849	313.2700858	401.7137593	447.5109848	373.6019274	431.4869005	270.8675386	304.6155965	17	ZWANG_TRANSIENTLY_UP_BY_1ST_EGF_PULSE_ONLY
DUTERTRE_ESTRADIOL_RESPONSE_24HR_UP	-483.9566858	-412.2266535	-723.4362801	-713.8575724	-129.1800005	-184.1081224	43.5252176	118.7620459	5	DUTERTRE_ESTRADIOL_RESPONSE_24HR_UP
FISCHER_DREAM_TARGETS	-227.6390006	-94.74398852	-110.3650541	-110.1616491	239.7505612	164.8617761	88.90913005	205.9160744	3	FISCHER_DREAM_TARGETS
FISCHER_G2_M_CELL_CYCLE	-204.4887413	-91.89772103	-209.8752888	5.289897682	258.3407234	333.818325	192.4354523	337.4908302	8	FISCHER_G2_M_CELL_CYCLE
GARGALOVIC_RESPONSE_TO_OXIDIZED_PHOSPHOLIPIDS_TURQUOISE_DN	-125.4642746	-94.80275869	-448.6979935	-497.8918757	48.62142396	247.5578933	-160.4721811	-25.36721141	9	GARGALOVIC_RESPONSE_TO_OXIDIZED_PHOSPHOLIPIDS_TURQUOISE_DN
PID_AURORA_A_PATHWAY	300.6001928	397.1785469	-161.0167971	-108.5333331	-46.90473784	-91.58652182	460.396	720.049188	19	PID_AURORA_A_PATHWAY
PID_ILK_PATHWAY	-523.3111529	-641.3691155	-77.34647242	-44.3912187	-85.06340781	29.49249225	-417.9202326	-258.23084	4	PID_ILK_PATHWAY
GO_CENTRAL_NERVOUS_SYSTEM_DEVELOPMENT	64.38702943	22.12770359	175.3183398	139.2477114	215.2203893	140.2077912	56.42173241	22.38423885	2	GO_CENTRAL_NERVOUS_SYSTEM_DEVELOPMENT
GO_CEREBRAL_CORTEX_DEVELOPMENT	-35.75842758	-54.5132061	235.606338	264.6271312	259.2399133	313.6954769	-233.9499957	46.91737185	1	GO_CEREBRAL_CORTEX_DEVELOPMENT
GO_CYTOSKELETON_ORGANIZATION	68.02860169	136.9673923	153.6204414	183.4286411	238.582975	296.3784265	190.2720133	231.8621873	8	GO_CYTOSKELETON_ORGANIZATION
GO_FOREBRAIN_DEVELOPMENT	-3.33150608	-25.52661636	185.9119173	114.9908499	312.9531538	231.093112	-124.3832411	-142.3295139	1	GO_FOREBRAIN_DEVELOPMENT
GO_HEAD_DEVELOPMENT	110.513559	98.21629734	185.7590263	158.062913	212.3822427	178.542291	2.951466456	32.84519227	2	GO_HEAD_DEVELOPMENT
GO_MICROTUBULE_BASED_PROCESS	-0.75858607	66.45553639	-20.28430706	50.33988594	170.9683009	183.5789222	198.7987189	211.9998678	8	GO_MICROTUBULE_BASED_PROCESS
GO_MICROTUBULE_CYTOSKELETON_ORGANIZATION	-84.87590261	33.99109546	3.793174369	75.08100382	228.0310756	266.1249419	220.7012783	243.8980739	8	GO_MICROTUBULE_CYTOSKELETON_ORGANIZATION
GO_PALLIUM_DEVELOPMENT	-155.3122326	-155.8266907	188.4516061	201.9548943	141.4162079	174.6139722	-214.3644854	-29.02629512	1	GO_PALLIUM_DEVELOPMENT
GO_TELENCEPHALON_DEVELOPMENT	-50.81704349	-61.12006206	70.21387263	20.95436842	211.0752736	53.97397063	-99.90775054	-29.91715081	1	GO_TELENCEPHALON_DEVELOPMENT
GO_CELL_PROLIFERATION	73.83880377	48.58920866	48.9446659	69.22197931	133.227238	156.8356627	125.5759968	164.1879424	8	GO_CELL_PROLIFERATION
GO_CYTOSKELETON	138.5817818	175.075896	154.2706638	222.3364864	206.8385475	225.9262435	223.36378	266.8667663	7	GO_CYTOSKELETON
GO_MICROTUBULE_CYTOSKELETON	-46.82948707	24.71739907	47.56260999	134.993252	193.6954926	217.9661357	125.1399687	222.7776544	8	GO_MICROTUBULE_CYTOSKELETON
HALLMARK_E2F_TARGETS	-521.454438	-279.033513	-465.0430506	-213.6840455	-11.53539672	-62.3521087	86.83241239	323.6950171	9	HALLMARK_E2F_TARGETS
HALLMARK_G2M_CHECKPOINT	-365.6882761	-166.9938021	-30.44835385	31.88219053	339.2636955	301.7761666	173.3309868	268.9923717	3	HALLMARK_G2M_CHECKPOINT
